# How a highly acidic SH3 domain binds to its intrinsically disordered partner through the formation of an encounter complex intermediate

**DOI:** 10.64898/2026.07.28.741257

**Authors:** Valeria Jaramillo-Martinez, Ritika Kukreja, Michaela R. Cohen, Ally Mujica, Samuel Barton, Oluebube C. Onwuzulu, Jorge Cardoso, Matthew J. Dominguez, Isabelle M. Kekwick, Jaden Ali, Gemma M. Bell, Sydney Rice, Daniela Poaquiza, Colin McClure, Frida Anguiano, Michael P. Latham, K. Aurelia Ball, Elliott J. Stollar

## Abstract

Electrostatic interactions often play a role in determining the thermodynamic and kinetic properties of protein-protein interactions. However, the role of long-range electrostatic interactions in intrinsically disordered protein (IDP) binding is less clear, as they often bind in multiple steps including initial formation of a disordered encounter complex, followed by rearrangement into the bound state. We varied the salt concentration to probe the role of long-range electrostatic interactions in the binding of the highly charged AbpSH3 domain and the oppositely charged IDP ArkA. Using isothermal titration calorimetry, we observe that salt enthalpically destabilizes the bound complex. Molecular dynamics and NMR experiments reveal that salt has little effect on the bound state structure. However, simulations show that salt destabilizes the encounter complex intermediate, which primarily affects the association rate as measured by NMR. Consistent with these results, salt has the largest stabilizing effect on the apo SH3 domain, as cations substitute for the transient and long-range electrostatic interactions that can form with ArkA in the complex. We reveal a detailed picture of how a highly charged domain uses long-range, fuzzy, electrostatic interactions to help reach the bound state, a mechanism that is likely common among other highly charged domains that bind IDPs.

**TOC Image:** 
