## Supplementary material for "How a highly acidic SH3 domain binds to its intrinsically disordered partner through the formation of an encounter complex intermediate": ITC data table

### Sheet: Sheet1
Peptide	Salt conc	sqrt (salt)	ln (salt)	KD (M)	KD Error (M)	∆H (kJ/mol)	∆H Error (kJ/mol)	∆G (kJ/mol)	∆G error	-T∆S (kJ/mol)	T∆S error
ArkA17	0	0.0707107	-5.29832	2.468e-08	1.43093e-08	-63.58	14.022	-44.48	1.38636	19.1112	14.745
ArkA17	100	0.324037	-2.25379	1.82333e-07	8.80814e-08	-35.4333	4.20634	-39.3	1.12694	-3.93	5.20833
ArkA17	500	0.710634	-0.683197	3.04333e-06	3.25167e-07	-26.4	2.25389	-32.0333	0.305505	-5.65333	2.02129
ArkA17	800	0.897218	-0.216913	7.905e-06	3.05479e-06	-29.8	4.57019	-29.775	1.07819	0.0175	5.44024
ArkA12	0	0.0707107	-5.29832	5.82333e-08	7.36637e-09	-71.1	17.2375	-42.0333	0.351188	29.06	16.9657
ArkA12	100	0.324037	-2.25379	5.995e-07	1.89625e-07	-40.45	1.87172	-36.225	0.865544	4.228	2.48964
ArkA12	500	0.710634	-0.683197	4.7325e-06	1.4819e-06	-33.15	4.0739	-31.05	0.981495	2.095	4.1169
ArkA12	800	0.897218	-0.216913	7.51e-06	1.68288e-06	-35.6667	2.15716	-29.8	0.6245	5.86333	2.73555
ArkA10GS	0	0.0707107	-5.29832	1.48333e-06	5.95007e-07	-76.3667	19.597	-34	0.953939	42.4333	18.9215
ArkA10GS	100	0.324037	-2.25379	5.138e-06	4.34822e-07	-41.1	4.88621	-30.72	0.216795	10.356	5.08415
ArkA10GS	500	0.710634	-0.683197	1.79333e-05	4.0501e-06	-42.3	2.16564	-27.6	0.6	14.7	2.68887
ArkA10GS	800	0.897218	-0.216913	1.21333e-05	1.44684e-06	-42.4	0.655744	-28.5333	0.288675	13.8333	0.907377
All data was fitted to a one-site binding model with a fixed n=1, allowing the peptide concentration to adjust within 20% of it's measured value
