## Supplementary material for "How a highly acidic SH3 domain binds to its intrinsically disordered partner through the formation of an encounter complex intermediate": AbpSH3 domain chemical shifts data table

### Sheet: AbpSH3+ArkA17 Chemical Shifts
CHEMICAL SHIFTS FOR ArkA17
		0M NaCl	0M NaCl		0.1M NaCl	0.1M NaCl		0.5MNaCl	0.5MNaCl		0.8MNaCl	0.8MNaCl
Residue Name	Residue Number	15N	1H		15N	1H		15N	1H		15N	1H
4LysH	-1	122.59	8.52113		122.513	8.52224		122.601	8.51919		122.439	8.48803
5GluH	0	120.853	8.26117		121.172	8.30574		121.078	8.30751		121.662	8.39315
6AsnH	1	122.429	8.64603		122.437	8.65727		122.437	8.65727		122.285	8.66609
8TrpH	3	116.515	7.84172		116.52	7.83334		116.577	7.88387		116.636	7.91448
9AlaH	4	120.988	10.099		121.002	10.1035		121.031	10.1291		121.096	10.1728
10ThrH	5	113.582	8.33222		113.578	8.33797		113.373	8.35424		113.277	8.38175
11AlaH	6	127.725	8.97055		127.725	8.97279		127.676	8.98007		127.677	9.00448
12GluH	7	125.457	9.40507		125.454	9.41281		125.551	9.45487		125.614	9.49077
13TyrH	8	113.193	7.47223		113.208	7.47649		113.364	7.50598		113.429	7.53968
14AspH	9	118.915	8.62649		118.918	8.62859		118.965	8.65964		119.03	8.68984
15TyrH	10	121.721	8.23296		121.739	8.23878		121.859	8.26601		121.925	8.29897
16AspH	11	125.996	7.09669		126.013	7.09867		126.117	7.14668		126.26	7.19215
17AlaH	12	123.95	7.72658		123.963	7.73075		124.008	7.75294		124.063	7.7854
18AlaH	13	125.834	8.87371		125.863	8.88033		126.01	8.91198		126.088	8.94864
19GluH	14	113.265	7.13053		113.279	7.13502		113.25	7.13657		113.26	7.15517
20AspH	15	118.33	8.72579		118.352	8.7273		118.373	8.73852		118.423	8.76533
21AsnH	16	113.898	7.35236		113.886	7.35942		113.768	7.39562		113.658	7.44064
22GluH	17	117.771	7.56554		117.782	7.57105		117.792	7.58555		117.83	7.60819
23LeuH	18	122.378	8.74927		122.397	8.7552		122.599	8.79917		122.678	8.83593
24ThrH	19	114.392	7.40604		114.437	7.40897		114.53	7.417		114.63	7.43804
25PheH	20	120.639	9.05617		120.65	9.05771		120.745	9.08035		120.813	9.10897
26ValH	21	116.992	9.29679		116.983	9.30333		117.05	9.33361		117.095	9.37165
27GluH	22	120.772	8.82691		120.769	8.82999		120.858	8.86055		120.948	8.89552
28AsnH	23	117.207	8.91719		117.225	8.92089		117.332	8.93676		117.483	8.96999
29AspH	24	122.845	8.65265		122.812	8.65961		122.844	8.68527		122.89	8.71579
30LysH	25	120.352	8.19986		120.36	8.20088		120.503	8.22631		120.569	8.25981
31IleH	26	130.723	9.3278		130.729	9.33196		130.862	9.36719		130.87	9.39056
32IleH	27	119.113	9.83187		119.116	9.8365		119.135	9.86268		119.155	9.89559
33AsnH	28	115.815	9.24084		115.828	9.24072		115.866	9.27411		115.908	9.31213
34IleH	29	117.124	7.89665		117.111	7.89897		117.131	7.92468		117.169	7.95267
35GluH	30	125.246	9.28465		125.243	9.28835		125.358	9.31965		125.4	9.35048
36PheH	31	128.409	8.78538		128.411	8.78709		128.528	8.79466		128.656	8.82048
37ValH	32	116.618	7.68093		116.682	7.6879		116.903	7.73892		117.007	7.7857
38AspH	33	120.489	8.34124		120.485	8.34657		120.544	8.38132		120.543	8.41349
39AspH	34	118.918	8.2613		118.912	8.26351		118.787	8.23313		118.8	8.24847
40AspH	35	116.61	8.73122		116.627	8.73804		116.734	8.75411		116.804	8.77893
41TrpH	36	125.26	8.21243		125.26	8.21243		125.26	8.21243		125.26	8.21243
42TrpH	37	120.159	7.86396		120.432	7.87045		120.686	7.90207		120.696	7.92867
43LeuH	38	121.188	8.40601		121.196	8.41168		121.214	8.4373		121.249	8.46819
44GlyH	39	109.808	8.88536		109.818	8.88946		109.879	8.90923		109.896	8.93785
45GluH	40	120.038	8.58491		120.022	8.58702		119.941	8.61267		119.895	8.64394
46LeuH	41	126.228	9.51923		126.221	9.5237		126.261	9.54736		126.292	9.58124
47GluH	42	129.371	8.19168		129.368	8.19648		129.479	8.23734		129.554	8.27228
48LysH	43	113.621	9.25841		113.648	9.25975		113.797	9.27668		113.868	9.29997
49AspH	44	114.386	6.83999		114.437	6.84513		114.492	6.87218		114.525	6.90508
50GlyH	45	109.754	8.41796		109.808	8.42236		109.882	8.44269		109.925	8.46821
51SerH	46	117.814	8.64885		117.83	8.6515		117.789	8.6464		117.762	8.64972
52LysH	47	119.694	8.38649		119.71	8.39025		119.875	8.41964		120.079	8.45763
53GlyH	48	108.818	8.76408		108.827	8.76809		108.95	8.8005		108.993	8.83542
54LeuH	49	119.627	9.1267		119.634	9.13053		119.677	9.15712		119.746	9.19362
55PheH	50	115.173	9.22219		115.186	9.22785		115.253	9.26179		115.329	9.29266
57SerH	52	122.858	7.8899		122.862	7.89432		122.87	7.91142		122.898	7.94383
58AsnH	53	116.113	7.93664		116.119	7.94337		116.303	8.00262		116.378	8.04644
59TyrH	54	119.181	7.79675		119.183	7.80093		119.311	7.82438		119.37	7.8589
60ValH	55	109.215	7.4275		109.222	7.43147		109.294	7.45823		109.394	7.48997
61SerH	56	114.171	8.6343		114.169	8.63878		114.121	8.6482		114.137	8.67532
62LeuH	57	129.137	9.28523		129.139	9.29421		129.222	9.32951		129.328	9.3664
63GlyH	58	111.508	8.56363		111.524	8.56994		111.665	8.60723		111.719	8.63896
64AsnH	59	123.568	7.44334		123.586	7.45005		123.671	7.4659		123.745	7.49877
65LeuH	60	123.754	8.21689		123.59	8.20874		123.499	8.19055		123.48	8.19704
66GluH	61	120.271	8.47716		120.632	8.43307		120.632	8.43307		120.632	8.43307

### Sheet: AbpSH3+ArkA12 Chemical Shifts
CHEMICAL SHIFTS FOR ArkA12
		0M NaCl	0M NaCl		0.1M NaCl	0.1M NaCl		0.5MNaCl	0.5MNaCl		0.8MNaCl	0.8MNaCl
Residue Name	Residue Number	15N	1H		15N	1H		15N	1H		15N	1H
4LysH	-1	122.878	8.52946		122.872	8.52637		122.847	8.53735		122.784	8.55416
5GluH	0	120.853	8.26117		120.959	8.27216		120.997	8.26745		120.997	8.26745
6AsnH	1	122.429	8.64603		122.429	8.64603		122.524	8.66514		122.579	8.67785
8TrpH	3	116.386	7.74865		116.383	7.74841		116.426	7.77228		116.547	7.8411
9AlaH	4	121.099	10.0953		121.089	10.0967		121.048	10.1098		121.075	10.1316
10ThrH	5	113.614	8.32224		113.612	8.32349		113.518	8.32977		113.434	8.34191
11AlaH	6	127.725	8.97055		127.841	8.96771		127.748	8.96529		127.722	8.97218
12GluH	7	124.917	9.45243		124.909	9.45261		125.119	9.45959		125.332	9.47115
13TyrH	8	113.355	7.47775		113.359	7.4771		113.41	7.48568		113.508	7.50381
14AspH	9	118.944	8.61048		118.971	8.60775		119.011	8.6156		119.003	8.63608
15TyrH	10	122.172	8.25093		122.172	8.25093		122.185	8.25776		122.452	8.27762
16AspH	11	126.058	7.12573		126.05	7.1225		126.098	7.13211		126.161	7.15133
17AlaH	12	123.997	7.74075		123.998	7.73893		124.011	7.7451		124.051	7.75839
18AlaH	13	125.834	8.87371		125.725	8.9106		125.894	8.93443		126.012	8.96167
19GluH	14	113.595	7.16132		113.595	7.16009		113.542	7.16384		113.513	7.1701
20AspH	15	119.193	8.60501		119.193	8.60501		119.193	8.60501		119.373	8.6293
21AsnH	16	114.573	7.47758		114.568	7.47671		114.548	7.5018		114.529	7.54457
22GluH	17	118.234	7.62624		118.229	7.62472		118.277	7.6379		118.307	7.64999
23LeuH	18	122.153	8.71551		122.156	8.71393		122.257	8.73098		122.403	8.75961
24ThrH	19	114.542	7.39484		114.54	7.39404		114.551	7.394		114.602	7.3984
25PheH	20	120.552	9.02324		120.551	9.02115		120.633	9.03504		120.712	9.05227
26ValH	21	117.044	9.29023		117.021	9.28925		117.026	9.30375		117.075	9.32402
27GluH	22	120.823	8.81679		120.813	8.81531		120.81	8.82886		120.842	8.84566
28AsnH	23	117.456	8.92231		117.464	8.92088		117.483	8.9263		117.503	8.93849
29AspH	24	122.718	8.64947		122.718	8.64947		122.804	8.66385		122.85	8.67785
30LysH	25	120.397	8.19987		120.401	8.199		120.493	8.20731		120.558	8.22059
31IleH	26	130.681	9.32058		130.678	9.32017		130.748	9.33983		130.816	9.35548
32IleH	27	119.126	9.82901		119.121	9.82885		119.132	9.84309		119.141	9.86312
33AsnH	28	115.821	9.20983		115.797	9.20953		115.835	9.2304		115.869	9.26607
34IleH	29	117.173	7.86179		117.16	7.86304		117.169	7.89021		117.207	7.91898
35GluH	30	125.212	9.28778		125.216	9.28726		125.299	9.30555		125.361	9.31555
36PheH	31	128.409	8.78538		128.422	8.79446		128.491	8.79442		128.598	8.80215
37ValH	32	116.671	7.67779		116.683	7.67908		116.794	7.69996		116.864	7.72222
38AspH	33	120.32	8.31759		120.315	8.31694		120.433	8.33863		120.516	8.36107
39AspH	34	119.014	8.35726		118.999	8.35341		118.938	8.30411		118.915	8.28742
40AspH	35	116.664	8.76994		116.665	8.769		116.656	8.76397		116.68	8.76847
41TrpH	36	125.26	8.21243		125.278	8.21114		125.278	8.21114		125.278	8.21114
42TrpH	37	120.228	7.83283		120.226	7.83009		120.295	7.84858		120.355	7.87504
43LeuH	38	121.188	8.40601		121.206	8.39535		121.213	8.41543		121.23	8.42865
44GlyH	39	109.909	8.89053		109.903	8.88996		109.906	8.89514		109.9	8.90653
45GluH	40	119.826	8.56338		119.829	8.56125		119.846	8.57963		119.833	8.59866
46LeuH	41	126.19	9.52496		126.177	9.52466		126.178	9.53416		126.226	9.54863
47GluH	42	129.311	8.18566		129.308	8.18683		129.342	8.2038		129.431	8.23053
48LysH	43	113.699	9.25832		113.712	9.25848		113.789	9.26778		113.835	9.27746
49AspH	44	114.362	6.8363		114.368	6.83489		114.437	6.84769		114.483	6.86447
50GlyH	45	109.742	8.41286		109.746	8.4123		109.847	8.42357		109.881	8.43533
51SerH	46	118.33	8.71452		118.341	8.71238		118.392	8.71922		118.423	8.73132
52LysH	47	119.82	8.40105		119.817	8.4009		119.874	8.41258		119.976	8.43034
53GlyH	48	108.767	8.75909		108.765	8.75886		108.882	8.77824		108.957	8.80352
54LeuH	49	119.831	9.17822		119.833	9.17673		119.86	9.17982		119.887	9.18795
55PheH	50	115.069	9.22616		115.069	9.22612		115.194	9.24623		115.24	9.26444
57SerH	52	123.082	7.93633		123.08	7.937		123.038	7.93107		123.015	7.94444
58AsnH	53	116.162	7.95633		116.161	7.95862		116.193	7.96793		116.316	8.00289
59TyrH	54	119.071	7.75161		119.069	7.7511		119.155	7.77061		119.244	7.7917
60ValH	55	109.279	7.43712		109.295	7.43722		109.351	7.44893		109.408	7.4625
61SerH	56	113.815	8.60671		113.803	8.60635		113.864	8.6161		113.965	8.63014
62LeuH	57	129.314	9.31432		129.318	9.31374		129.318	9.3196		129.347	9.33597
63GlyH	58	111.454	8.60567		111.46	8.60692		111.545	8.60576		111.588	8.6174
64AsnH	59	123.614	7.44813		123.625	7.44835		123.641	7.45904		123.686	7.47131
65LeuH	60	123.754	8.21689		123.754	8.21689		123.754	8.21689		123.754	8.21689
66GluH	61	120.271	8.47716		120.271	8.47716		120.271	8.47716		120.285	8.49721

### Sheet: AbpSH3+ArkA10GS Chemical Shifts
CHEMICAL SHIFTS FOR ArkA10GS
		0M NaCl	0M NaCl		0.1M NaCl	0.1M NaCl		0.5MNaCl	0.5MNaCl		0.8MNaCl	0.8MNaCl
Residue Name	Residue Number	15N	1H		15N	1H		15N	1H		15N	1H
4LysH	-1	122.65	8.52625		122.564	8.51957		122.564	8.51957		122.564	8.51957
5GluH	0	120.853	8.26117		120.853	8.26117		120.849	8.26166		120.849	8.26166
6AsnH	1	122.429	8.64603		122.429	8.64603		122.429	8.64603		122.429	8.64603
8TrpH	3	116.44	7.80509		116.445	7.8083		116.552	7.87343		116.601	7.89775
9AlaH	4	121.031	10.091		121.03	10.0919		121.034	10.1106		121.043	10.1326
10ThrH	5	113.523	8.32363		113.523	8.31914		113.37	8.32118		113.299	8.33663
11AlaH	6	127.69	8.93287		127.686	8.93087		127.638	8.93633		127.634	8.95371
12GluH	7	125.419	9.46249		125.43	9.45854		125.618	9.48414		125.66	9.4946
13TyrH	8	113.732	7.48202		113.69	7.47621		113.663	7.48713		113.705	7.50258
14AspH	9	119.068	8.67722		119.088	8.67677		119.172	8.67833		119.24	8.69401
15TyrH	10	120.967	8.23733		120.971	8.23618		121.012	8.25147		121.064	8.26733
16AspH	11	126.234	7.17406		126.229	7.16871		126.255	7.18594		126.294	7.20455
17AlaH	12	123.85	7.6915		123.854	7.68973		123.939	7.70637		124.009	7.72358
18AlaH	13	125.83	8.88172		125.843	8.88245		125.902	8.90877		125.962	8.92827
19GluH	14	113.34	7.12041		113.333	7.1178		113.304	7.12518		113.314	7.13754
20AspH	15	118.39	8.71566		118.393	8.71373		118.4	8.72051		118.403	8.73654
21AsnH	16	114.481	7.37658		114.483	7.37176		114.531	7.37696		114.583	7.38522
22GluH	17	118.215	7.60689		118.224	7.60634		118.258	7.62186		118.285	7.63743
23LeuH	18	122.381	8.75613		122.394	8.75501		122.516	8.78003		122.599	8.79812
24ThrH	19	114.945	7.41848		114.912	7.42128		114.812	7.46148		114.766	7.48877
25PheH	20	120.738	9.05522		120.737	9.05312		120.789	9.06611		120.814	9.08269
26ValH	21	117.134	9.28077		117.098	9.28062		117.134	9.303		117.246	9.32299
27GluH	22	121.095	8.84048		121.054	8.83685		121.084	8.8586		121.166	8.88097
28AsnH	23	117.711	8.92378		117.71	8.92301		117.728	8.92955		117.75	8.93661
29AspH	24	122.797	8.68203		122.796	8.68014		122.817	8.69313		122.843	8.70795
30LysH	25	120.27	8.1772		120.275	8.17653		120.318	8.18884		120.354	8.20738
31IleH	26	130.747	9.32762		130.754	9.32773		130.903	9.34887		130.926	9.36711
32IleH	27	119.1	9.83192		119.096	9.83202		119.127	9.84876		119.12	9.86381
33AsnH	28	115.766	9.22746		115.769	9.22561		115.652	9.24945		115.841	9.27239
34IleH	29	117.093	7.88892		117.095	7.89085		117.114	7.9073		117.139	7.91777
35GluH	30	125.256	9.28858		125.278	9.28865		125.352	9.30947		125.381	9.32477
36PheH	31	128.445	8.78183		128.442	8.77901		128.492	8.78083		128.616	8.79005
37ValH	32	116.688	7.68413		116.768	7.69015		116.899	7.7181		116.945	7.74292
38AspH	33	120.487	8.32206		120.503	8.32445		120.55	8.34761		120.561	8.36698
39AspH	34	118.847	8.24141		118.847	8.2358		118.806	8.21296		118.792	8.21781
40AspH	35	116.603	8.70243		116.597	8.7072		116.62	8.72036		116.646	8.73714
41TrpH	36	124.94	8.07699		124.915	8.0751		124.964	8.07848		124.964	8.07848
42TrpH	37	120.253	7.83411		120.251	7.83328		120.322	7.8632		120.344	7.88448
43LeuH	38	121.19	8.40814		121.199	8.40924		121.214	8.42573		121.25	8.44452
44GlyH	39	109.871	8.88558		109.864	8.88399		109.871	8.89161		109.89	8.90596
45GluH	40	119.895	8.56374		119.885	8.56269		119.879	8.58275		119.88	8.60113
46LeuH	41	126.104	9.5181		126.093	9.51709		126.125	9.53292		126.125	9.54846
47GluH	42	129.33	8.18845		129.338	8.18904		129.388	8.21295		129.439	8.23254
48LysH	43	113.688	9.26611		113.687	9.2624		113.77	9.26528		113.841	9.27829
49AspH	44	114.458	6.83322		114.464	6.83048		114.47	6.84816		114.5	6.8671
50GlyH	45	109.832	8.41434		109.829	8.41203		109.873	8.42514		109.898	8.43864
51SerH	46	118.907	8.55981		118.906	8.55888		118.923	8.57268		118.929	8.58756
52LysH	47	119.789	8.39014		119.792	8.38972		119.849	8.4059		119.907	8.42122
53GlyH	48	108.815	8.75694		108.827	8.75663		108.93	8.77933		108.972	8.80013
54LeuH	49	119.778	9.17224		119.784	9.16638		119.809	9.17686		119.842	9.18719
55PheH	50	115.248	9.24774		115.252	9.24881		115.32	9.26973		115.458	9.28461
57SerH	52	123.008	7.93522		122.979	7.9369		122.957	7.93474		122.994	7.94811
58AsnH	53	115.997	7.97423		115.994	7.97478		116.128	8.00542		116.185	8.025
59TyrH	54	119.249	7.76379		119.232	7.76326		119.311	7.78607		119.368	7.80163
60ValH	55	109.121	7.41236		109.147	7.40981		109.198	7.42571		109.262	7.44242
61SerH	56	114.076	8.61942		114.063	8.6145		114.05	8.6161		114.062	8.63168
62LeuH	57	129.32	9.30974		129.317	9.30888		129.335	9.32443		129.373	9.34442
63GlyH	58	111.52	8.54935		111.533	8.55403		111.59	8.59112		111.678	8.6154
64AsnH	59	123.55	7.45508		123.563	7.45254		123.6	7.45035		123.68	7.46414
65LeuH	60	124.09	8.21941		124.09	8.21941		124.09	8.21941		124.055	8.2083
66GluH	61	120.271	8.47716		120.271	8.47716		120.35	8.46776		120.35	8.46776
